# Chalkophore mediated respiratory oxidase flexibility controls *M. tuberculosis* virulence

**DOI:** 10.1101/2024.04.12.589290

**Authors:** John A. Buglino, Yaprak Ozakman, Chad E. Hatch, Anna Benjamin, Derek S. Tan, Michael S. Glickman

## Abstract

Oxidative phosphorylation has emerged as a critical therapeutic vulnerability of *M. tuberculosis* (*Mtb*). However, it is unknown how intracellular bacterial pathogens such as *Mtb* maintain respiration during infection despite the chemical effectors of host immunity. *Mtb* synthesizes diisonitrile lipopeptides that tightly chelate copper, but the role of these chalkophores in host-pathogen interactions is also unknown. We demonstrate that *M. tuberculosis* chalkophores maintain the function of the heme-copper *bcc:aa_3_* respiratory supercomplex under copper limitation. Chalkophore deficiency impairs *Mtb* survival, respiration to oxygen, and ATP production under copper deprivation in culture, effects that are exacerbated by loss of the heme dependent Cytochrome BD respiratory oxidase. Our genetic analyses indicate that maintenance of respiration is the only cellular target of chalkophore mediated copper acquisition. *M. tuberculosis* lacking chalkophore biosynthesis is attenuated in mice, a phenotype that is also severely exacerbated by loss of the CytBD respiratory oxidase. We find that the host immune pressure that attenuates chalkophore deficient *Mtb* is independent of adaptive immunity and neutrophils. These data demonstrate that chalkophores counter host inflicted copper deprivation and highlight a multilayered system by which *M. tuberculosis* maintains respiration during infection.
