## Supplementary material for "Chalkophore mediated respiratory oxidase flexibility controls *M. tuberculosis* virulence": SI tables 1 and 2

### Sheet: Table S1 Strains
Strain ID	Name	Genotype	Plasmid	Reference
E.coli
DH5α	DH5α	Standard Molecular Cloning Strain		Laboratory Stock
M.tuberculosis
EG2	EG2	Wild Type M.tuberulosis Erdman Strain Animal Passaged		Laboratory Stock
MGM343	EG2 + Vector	Wild Type M.tuberulosis Animal Passaged	pMV306K	Makinoshima et al. (2005)
MGM345	EG2 + Vector	Wild Type M.tuberulosis Animal Passaged	pMV261K	Makinoshima et al. (2005)
JAB100	Δnrp	nrp::hygR	None	Buglino JA et al. (2022)
JAB101	Δnrp + Vector	nrp::hygR	pMV306K	Buglino JA et al. (2022)
JAB103	Δnrp loxP	nrp::loxP		This Study
JAB110	ΔfadD10	fadD10::hygR		Buglino JA et al. (2022)
JAB127	Δnrp +nrp	nrp::hygR	pJAB823	This Study
JAB128	ΔnrpΔcydAB	nrp::loxP cydAB::hygR		This Study
JAB129	ΔnrpΔcydAB + Vector	nrp::loxP cydAB::hygR	pMV306K	This Study
JAB130	ΔnrpΔcydAB + nrp	nrp::loxP cydAB::hygR	pJAB823	This Study
JAB131	ΔnrpΔcydAB + cydABDC	nrp::loxP cydAB::hygR	pJAB900	This Study
JAB133	ΔnrpΔctaD + Vector	nrp::loxP ctaD::hygR	pMV306K	This Study
JAB134	ΔnrpΔctaD + ctaDALFA	nrp::loxP ctaD::hygR	pJAB863	This Study
JAB135	ΔnrpΔctaD + nrp	nrp::loxP ctaD::hygR	pJAB823	This Study
JAB136	ΔcydAB	cydAB::hygR		This Study
JAB137	ΔcydAB + Vector	cydAB::hygR	pMV306K	This Study
JAB138	ΔctaD + Vector	ctaD::hygR	pMV306K	This Study
JAB139	ΔctaD+ctaDALFA	ctaD::hygR	pJAB863	This Study
JAB140	ΔfadD10 loxP	fadD10::loxP		This Study
JAB141	ΔfadD10ΔcydAB	fadD10::loxP cydAB::hygR		This Study

### Sheet: Table S2 plasmids
Table S2 Plasmids
Plasmid ID	Name	Vector	Insert	Relavent Features
pMV306K	pMV306K	pMV306K	None	attP integrating mycobacterial expression vector KanR
pMV306S	pMV306K	pMV306K	None	attP integrating mycobacterial expression vector StrepR
pJAB823	pMV306K WT nrp Edman	pMV306K	AA 1-2512 nrp Erdman	attP integrated HSP60 promoter
pJAB863	pMV306K ctaD ALFA	pMV306K	310bp 5' of ctaD start codon to AA 573 of ctaD C-terminal ALFA tag Fusion	attP integrated native promoter
pJAB900	pMV306K cydABDC	pMV306K	330bp 5' of cydA start codon to stop condon of cydC	attP integrated native promoter
pmsg360Hyg	pmsg360Hyg	pmsg360Hyg	none	double crossover recombination phage packaging vector
pJAB806	nrp KO Vector	pmsg360Hyg	621bp 5' of nrp AA 8 + 621bp 3' nrp AA 2505. Targets Nrp AA 8-2505 for replacement with Hyg cassette
pJAB822	fadD10 KO Vector	pmsg360Hyg	680bp 5' of FadD10 AA59 + 531bp 3' FadD10 AA517 Targets amino acid 59-517 of FadD10 for replacement with Hyg cassette.
pJAB801	cydAB KO Vector	pmsg360Hyg	645bp 5' of cydA start codon + 713bp 3' of cydB stop codon. Targets full conding seq of cydA and B for replacement with Hyg cassette.
pJAB842	ctaD KO Vector	pmsg360Hyg	701bp 5' of ctaD AA 39 + 639 bp 3' of ctaD Stop codon. Targets AA 39-ctaD stop codon for replacement with Hyg cassette.
